# Detailed phenotyping of *Tbr1-2A-CreER* knock-in mice demonstrates significant impacts on TBR1 protein levels and axon development

**DOI:** 10.1101/2024.04.04.588147

**Authors:** Marissa Co, Grace K. O’Brien, Kevin M. Wright, Brian J. O’Roak

## Abstract

Spatiotemporal control of Cre-mediated recombination has been an invaluable tool for understanding key developmental processes. For example, knock-in of *Cre* into cell type marker gene loci drives *Cre* expression under endogenous promoter and enhancer sequences, greatly facilitating the study of diverse neuronal subtypes in the cerebral cortex. However, insertion of exogenous DNA into the genome can have unintended effects on local gene regulation or protein function that must be carefully considered. Here, we analyze a recently generated *Tbr1-2A-CreER* knock-in mouse line, where a *2A-CreER* cassette was inserted in-frame just before the stop codon of the transcription factor gene *Tbr1*. Heterozygous *TBR1* mutations in humans and mice are known to cause autism or autism-like behavioral phenotypes accompanied by structural brain malformations, most frequently a reduction of the anterior commissure. Thus, it is critical for modified versions of *Tbr1* to exhibit true wild-type-like activity. We evaluated the *Tbr1-2A-CreER* allele for its potential impact on *Tbr1* function and complementation to *Tbr1* loss-of-function alleles. In mice with one copy of the *Tbr1-2A-CreER* allele, we identified reduction of TBR1 protein in early postnatal cortex along with thinning of the anterior commissure, suggesting hypersensitivity of this structure to TBR1 dosage. Comparing *Tbr1-2A-CreER* and *Tbr1*-null heterozygous and homozygous mice to *Tbr1*-null complementation crosses showed reductions of TBR1 dosage ranging from 28.4% to 95.9%. Using these combinatorial genotypes, we found that low levels of TBR1 protein (∼16%) are sufficient to establish cortical layer positioning, while greater levels (>50%) are required for normal suppression of layer 5 identity. In total, these results strongly support the conclusion that *Tbr1-2A-CreER* is a hypomorphic allele. We advise caution when interpreting experiments using this allele, such as transcriptomic studies, considering the sensitivity of various corticogenic processes to TBR1 dosage and the association of heterozygous *TBR1* mutations with complex neurodevelopmental disorders.
