## Supplementary Table 1 for "Detailed phenotyping of *Tbr1-2A-CreER* knock-in mice demonstrates significant impacts on TBR1 protein levels and axon development"

### Sheet: Sheet1
Table S1. Oligonucleotides used in this study.
Usage	Mouse Line	Target	Direction	Sequence (5'>3')
Genotyping	Tbr1-null	WT allele	Forward	CATTCAGAGCGACGCATCAAAGC
			Reverse	ATTGTAATGAGCGGTGGGATCGAG
		Null allele	Forward	CATTCAGAGCGACGCATCAAAGC
			Reverse	CAAGCCCGACTGCCAATGTTCTG
	Tbr1-2A-CreER	WT allele	Forward	CCAAGGACATAGGCGGCTAC
			Reverse	GGTCATCGAGGGTCAAGTGA
		CreER allele	Forward	CCAAGGACATAGGCGGCTAC
			Reverse	ACATGTCCATCAGGTTCTTGC
Sanger sequencing	Tbr1-2A-CreER	CreER allele	Reverse	ACATGTCCATCAGGTTCTTGC
RT-qPCR	All	Tbr1	Forward	AGACTCAGTTCATCGCTGTC
			Reverse	CCCGTGTAGATCGTGTCATAG
			Probe	TTTAGTTGTGTAATATCCGTGTTCTGGTAGGC
		Cre	Forward	GCGGTCTGGCAGTAAAAACTATC
			Reverse	GTGAAACAGCATTGCTGTCACTT
			Probe	AAACATGCTTCATCGTCGGTCCGG
		Actb	Forward	GACTCATCGTACTCCTGCTTG
			Reverse	GATTACTGCTCTGGCTCCTAG
			Probe	CTGGCCTCACTGTCCACCTTCC
